# Plasticity-induced actin polymerization positions endocytic compartments at the bases of stimulated spines

**DOI:** 10.64898/2026.10.08.756800

**Authors:** V. C. Wong, D. Walpita, Z. J. Liu, E. K. O’Shea

## Abstract

The endocytic pathway plays key roles in facilitating and regulating synaptic plasticity, but how its components are organized at spines undergoing plasticity is not fully understood. Here we use live-cell imaging and single-particle tracking to examine the localization of endosomes and lysosomes in response to plasticity-inducing stimuli. We find that endosomes and lysosomes are positioned and retained near the bases of stimulated spines after the induction of structural plasticity in a manner dependent on actin polymerization in the dendritic shaft. Spines with endocytic compartments near their bases exhibit greater glutamate receptor turnover and more sustained enlargement after stimulation than spines lacking them. These results suggest that actin polymerization in the dendritic shaft acts as a hub to organize critical cellular machinery at the bases of spines undergoing synaptic plasticity.
