## Supplementary material for "Plasticity-induced actin polymerization positions endocytic compartments at the bases of stimulated spines": Source Data Main

### Sheet: Figure 1
Figure 1D. Fraction of endosomes or lysosomes (ELs) exhibiting active transport (AT).
Rab4				Rab7				Rab11				LAMP1
sLTP experiment # (Spine #)	Pre-sLTP	Post-sLTP		sLTP experiment # (Spine #)	Pre-sLTP	Post-sLTP		sLTP experiment # (Spine #)	Pre-sLTP	Post-sLTP		sLTP experiment # (Spine #)	Pre-sLTP	Post-sLTP
1	1	0		1	0.75	0.25		1	0.89	0.38		1	1	0.25
2	0.71	0.33		2	1	0.5		2	0.67	0.4		2	1	0.33
3	1	0		3	1	0.5		3	1	0.33		3	0.67	0.17
4	1	0.43		4	1	0.25		4	0.9	0.5		4	0.5	0.2
5	1	0		5	1	0		5	0.78	0.5		5	0.67	0.25
6	0.86	0.5		6	0.86	0.57		6	0.75	0.33		6	0.7	0.44
7	0.75	0.25		7	0.63	0.38		7	0.6	0.36		7	0.75	0.29
8	1	0		8	0.75	0.33		8	1	0.33		8	0.75	0.5
9	1	0.27		9	0.67	0.29		9	0.78	0.38		9	0.89	0.43
Figure 1E. Number of ELs at the bases of stimulated spines.
Rab4				Rab7				Rab11				LAMP1
sLTP experiment # (Spine #)	Pre-sLTP	Post-sLTP		sLTP experiment # (Spine #)	Pre-sLTP	Post-sLTP		sLTP experiment # (Spine #)	Pre-sLTP	Post-sLTP		sLTP experiment # (Spine #)	Pre-sLTP	Post-sLTP
1	1	2		1	1	1		1	3	5		1	1	3
2	1	4		2	2	2		2	2	3		2	0	2
3	1	2		3	0	1		3	1	2		3	2	4
4	1	4		4	0	3		4	4	4		4	2	4
5	1	2		5	1	2		5	3	4		5	2	5
6	1	2		6	1	2		6	2	4		6	2	2
7	2	3		7	1	2		7	1	3		7	2	5
8	0	2		8	1	2		8	2	4		8	1	2
9	2	3		9	1	3		9	2	4		9	2	1

### Sheet: Figure 2
Figure 2C, top row. Number of endosomes or lysosomes (ELs) inside regions with increased Tractin.
Rab4-IN -LatA				Rab7-IN -LatA				Rab11-IN -LatA				LAMP1-IN -LatA
sLTP experiment # (Spine #)	Pre-sLTP	Post-sLTP		sLTP experiment # (Spine #)	Pre-sLTP	Post-sLTP		sLTP experiment # (Spine #)	Pre-sLTP	Post-sLTP		sLTP experiment # (Spine #)	Pre-sLTP	Post-sLTP
1	1	3		1	1	1		1	1	3		1	1	3
2	1	3		2	1	2		2	1	3		2	1	3
3	1	2		3	1	2		3	1	4		3	2	4
4	1	3		4	1	2		4	2	5		4	2	3
5	1	3		5	1	2		5	2	6		5	2	4
6	2	4		6	1	3		6	3	5		6	2	4
7	3	3		7	1	4		7	2	4		7	3	4
8	3	5		8	2	2		8	4	4		8	3	6
9	3	7		9	1	3		9	5	5		9	6	6
Rab4-IN +LatA				Rab7-IN +LatA				Rab11-IN +LatA				LAMP1-IN +LatA
sLTP experiment # (Spine #)	Pre-sLTP	Post-sLTP		sLTP experiment # (Spine #)	Pre-sLTP	Post-sLTP		sLTP experiment # (Spine #)	Pre-sLTP	Post-sLTP		sLTP experiment # (Spine #)	Pre-sLTP	Post-sLTP
1	4	3		1	1	1		1	2	1		1	1	1
2	1	1		2	1	1		2	2	2		2	1	2
3	2	1		3	1	1		3	2	4		3	2	1
4	3	2		4	1	2		4	3	3		4	2	3
5	2	1		5	2	1		5	3	1		5	4	3
6	1	1		6	2	1		6	2	3		6	3	4
7	2	2		7	2	2		7	5	3		7	3	5
8	1	2		8	1	2		8	3	4		8	2	1
9	2	3		9	1	2		9	2	2		9	5	2
Figure 2C, bottom row. Number of ELs outside regions with increased Tractin.
Rab4-OUT -LatA				Rab7-OUT -LatA				Rab11-OUT -LatA				LAMP1-OUT -LatA
sLTP experiment # (Spine #)	Pre-sLTP	Post-sLTP		sLTP experiment # (Spine #)	Pre-sLTP	Post-sLTP		sLTP experiment # (Spine #)	Pre-sLTP	Post-sLTP		sLTP experiment # (Spine #)	Pre-sLTP	Post-sLTP
1	1	1		1	1	0		1	0	1		1	2	2
2	1	0		2	2	0		2	3	1		2	2	0
3	2	1		3	1	1		3	3	2		3	1	2
4	1	1		4	1	1		4	2	1		4	2	2
5	1	0		5	1	0		5	3	2		5	4	2
6	2	2		6	2	0		6	2	3		6	2	0
7	1	0		7	1	0		7	3	3		7	5	3
8	2	1		8	1	1		8	4	3		8	1	2
9	4	0		9	3	2		9	0	0		9	2	1
Rab4-OUT +LatA				Rab7-OUT +LatA				Rab11-OUT +LatA				LAMP1-OUT +LatA
sLTP experiment # (Spine #)	Pre-sLTP	Post-sLTP		sLTP experiment # (Spine #)	Pre-sLTP	Post-sLTP		sLTP experiment # (Spine #)	Pre-sLTP	Post-sLTP		sLTP experiment # (Spine #)	Pre-sLTP	Post-sLTP
1	1	2		1	1	2		1	3	2		1	1	1
2	4	3		2	1	1		2	2	2		2	2	2
3	1	2		3	0	1		3	2	1		3	2	2
4	2	0		4	2	0		4	0	4		4	1	4
5	0	1		5	1	0		5	2	3		5	3	3
6	0	0		6	2	0		6	3	2		6	1	2
7	1	2		7	1	3		7	2	2		7	2	2
8	3	3		8	1	2		8	1	2		8	3	1
9	2	0		9	2	2		9	3	2		9	4	4
Figure 2D. Fractions of ELs with active transport (AT) inside regions with increased Tractin.
Rab4-IN -LatA				Rab7-IN -LatA				Rab11-IN -LatA				LAMP1-IN -LatA
sLTP experiment # (Spine #)	Pre-sLTP	Post-sLTP		sLTP experiment # (Spine #)	Pre-sLTP	Post-sLTP		sLTP experiment # (Spine #)	Pre-sLTP	Post-sLTP		sLTP experiment # (Spine #)	Pre-sLTP	Post-sLTP
1	1	0.33		1	0	0		1	1	0		1	1	0.33
2	1	0.33		2	1	0.5		2	1	0.33		2	1	0.33
3	1	0.5		3	1	0		3	1	0.5		3	0.5	0.5
4	1	0.33		4	1	0.5		4	0.5	0.2		4	0.5	0.33
5	1	0.33		5	1	0		5	0.5	0.33		5	1	0.5
6	0.5	0.25		6	1	0.33		6	0.67	0.4		6	0.5	0.25
7	0.67	0.33		7	1	0.75		7	0.5	0.5		7	0.67	0.25
8	0.67	0.2		8	0.5	0		8	0.5	0.25		8	0.67	0.5
9	1	0.14		9	1	0		9	1	0.2		9	0.83	0.33
Rab4-IN +LatA				Rab7-IN +LatA				Rab11-IN +LatA				LAMP1-IN +LatA
sLTP experiment # (Spine #)	Pre-sLTP	Post-sLTP		sLTP experiment # (Spine #)	Pre-sLTP	Post-sLTP		sLTP experiment # (Spine #)	Pre-sLTP	Post-sLTP		sLTP experiment # (Spine #)	Pre-sLTP	Post-sLTP
1	0.75	0.67		1	1	1		1	0.5	1		1	1	1
2	1	1		2	1	1		2	1	1		2	1	0.5
3	0.5	1		3	1	1		3	1	0.75		3	0.5	1
4	0.67	0.5		4	1	1		4	0.67	1		4	0.5	0.67
5	1	1		5	1	1		5	0.67	0		5	0.75	0.67
6	1	1		6	0.5	0		6	0.5	0.67		6	1	0.75
7	0.5	1		7	0.5	1		7	0.8	0.67		7	1	0.8
8	1	0.5		8	1	0.5		8	0.67	1		8	0.5	1
9	1	0.67		9	1	1		9	1	1		9	0.6	0.5

### Sheet: Figure 3
Figure 3C, top. Fraction of spines with endosomes or lysosomes (ELs) and present (EL+) or absent (EL-) after sLTP.																									Figure 3E, top. Fraction of spines with ELs present at their bases after sLTP (chemical treatments).
Note: ELs are absent prior to stimulation.																									Note: ELs are absent prior to stimulation.
	# of spines																									# of spines
sLTP:	+MNI	-MNI	+LatA																						sLTP:	+MNI	+Noc	+Jasp
EL+	47	12	4																						EL+	47	1	3
EL-	13	46	14																						EL-	13	12	11
Figure 3C, bottom. GluA1-HT turnover (JF549i/JF635i) in spines with endosomes or lysosomes (ELs) and present (EL+) or absent (EL-) after sLTP.																									Figure 3E, bottom. GluA1-HT turnover (JF549i/JF635i) in spines with endosomes or lysosomes (ELs) and present (EL+) or absent (EL-) after sLTP (chemical treatments)
Note: ELs are absent prior to stimulation.																									Note: these data reflect spines where ELs are absent or present before and after stimulation. +MNI EL- data is a reproduction of data from Figure 3C, +MNI EL-
+MNI EL+				+MNI El-				-MNI EL+				-MNI EL-				+MNI +LatA EL+				+MNI +LatA EL-					+MNI EL+				+MNI EL-				+MNI +Noc EL+				+MNI +Noc EL-				+MNI +Jasp EL+				+MNI +Jasp EL-
Marker (Spine/sLTP#)	Dish	JF549i/JF635i		Marker (Spine/sLTP#)	Dish	JF549i/JF635i		Marker (Spine/sLTP#)	Dish	JF549i/JF635i		Marker (Spine/sLTP#)	Dish	JF549i/JF635i		Marker (Spine/sLTP#)	Dish	JF549i/JF635i		Marker (Spine/sLTP#)	Dish	JF549i/JF635i			Marker (Spine/sLTP#)	Dish	JF549i/JF635i		Marker (Spine/sLTP#)	Dish	JF549i/JF635i		Marker (Spine/sLTP#)	Dish	JF549i/JF635i		Marker (Spine/sLTP#)	Dish	JF549i/JF635i		Marker (Spine/sLTP#)	Dish	JF549i/JF635i		Marker (Spine/sLTP#)	Dish	JF549i/JF635i
Rab4 - 1	3	3.154		Rab4 - 1	1	0.807		Rab4 - 1	8	0.933		Rab4 - 1	1	0.24		Rab4 - 1	1	0.989		Rab4 - 1	1	0.92			Rab4 - 1	1	5.497		Rab4 - 1	1	0.807		Rab4 - 1	1	2.62		Rab4 - 1	1	0.361		Rab4 - 1	1	2.241		Rab4 - 1	1	0.833
Rab4 - 2	3	3.602		Rab4 - 2	1	0.626		Rab4 - 2	9	1.047		Rab4 - 2	2	0.245						Rab4 - 2	2	0.513			Rab4 - 2	2	3.096		Rab4 - 2	1	0.626		Rab4 - 2	2	2.037		Rab4 - 2	2	0.735		Rab4 - 2	2	1.456		Rab4 - 2	2	0.803
Rab4 - 3	4	4.506		Rab4 - 3	2	0.763		Rab4 - 3	10	0.929		Rab4 - 3	2	0.299		Rab11 - 1	1	1.678		Rab4 - 3	3	0.446			Rab4 - 3	3	1.9		Rab4 - 3	2	0.763						Rab4 - 3	3	0.541						Rab4 - 3	3	0.968
Rab4 - 4	4	2.759		Rab4 - 4	2	0.606						Rab4 - 4	3	0.252		Rab11 - 2	2	2.14		Rab4 - 4	4	0.641							Rab4 - 4	2	0.606		Rab7 - 1	1	1.848						Rab7 - 1	1	1.567
Rab4 - 5	5	3.447						Rab7 - 1	9	0.788		Rab4 - 5	3	0.49											Rab7 - 1	1	3.262										Rab7 - 1	1	0.79						Rab7 - 1	1	0.946
Rab4 - 6	6	1.846		Rab7 - 1	1	0.799		Rab7 - 2	10	0.775		Rab4 - 6	4	0.336		LAMP1 - 1	1	0.616		Rab7 - 1	1	1.091			Rab7 - 2	2	1.244		Rab7 - 1	1	0.799		Rab11 - 1	1	1.55		Rab7 - 2	2	1.039		Rab11 - 1	1	2.12		Rab7 - 2	2	1.055
Rab4 - 7	7	4.07		Rab7 - 2	1	0.949		Rab7 - 3	10	0.696		Rab4 - 7	5	0.348						Rab7 - 2	2	0.606			Rab7 - 3	3	2.147		Rab7 - 2	1	0.949		Rab11 - 2	2	2.582		Rab7 - 3	3	0.807		Rab11 - 2	2	1.48		Rab7 - 3	3	1.282
Rab4 - 8	7	3.344		Rab7 - 3	2	1.321						Rab4 - 8	5	0.884						Rab7 - 3	3	0.857							Rab7 - 3	2	1.321
Rab4 - 9	8	2.206						Rab11 - 1	7	1.115		Rab4 - 9	6	0.533											Rab11 - 1	1	4.029						LAMP1 - 1	1	1.75		Rab11 - 1	1	0.762		LAMP1 - 1	1	1.094		Rab11 - 1	1	1.031
Rab4 - 10	8	3.937		Rab11 - 1	1	0.685		Rab11 - 2	7	1.017		Rab4 - 10	7	0.597						Rab11 - 1	1	0.642			Rab11 - 2	2	2.656		Rab11 - 1	1	0.685		LAMP1 - 2	2	2.15		Rab11 - 2	2	0.728		LAMP1 - 2	2	1.705		Rab11 - 2	2	0.922
Rab4 - 11	9	1.604		Rab11 - 2	1	0.63		Rab11 - 3	8	0.657		Rab4 - 11	8	0.499						Rab11 - 2	2	0.591			Rab11 - 3	3	3.098		Rab11 - 2	1	0.63						Rab11 - 3	3	0.528		LAMP1 - 3	3	2.2
Rab4 - 12	10	2.589		Rab11 - 3	2	0.873														Rab11 - 3	3	0.998							Rab11 - 3	2	0.873														LAMP1 - 1	1	1.023
								LAMP1 - 1	7	0.805		Rab7 - 1	1	0.587											LAMP1 - 1	1	2.083										LAMP1 - 1	1	0.808						LAMP1 - 2	2	1.217
Rab7 - 1	2	3.117		LAMP1 - 1	1	0.791		LAMP1 - 2	8	0.832		Rab7 - 2	2	0.402						LAMP1 - 1	1	1.111			LAMP1 - 2	2	1.54		LAMP1 - 1	1	0.791						LAMP1 - 2	2	0.724						LAMP1 - 3	3	0.92
Rab7 - 2	3	2.241		LAMP1 - 2	1	1.072		LAMP1 - 3	8	0.825		Rab7 - 3	3	0.209						LAMP1 - 2	2	0.577			LAMP1 - 3	3	2.69		LAMP1 - 2	1	1.072						LAMP1 - 3	3	1.19
Rab7 - 3	3	2.693		LAMP1 - 3	2	1.343						Rab7 - 4	3	0.36						LAMP1 - 3	3	1.343							LAMP1 - 3	2	1.343
Rab7 - 4	4	1.244										Rab7 - 5	4	0.563						LAMP1 - 4	4	0.907
Rab7 - 5	4	1.662										Rab7 - 6	5	0.578
Rab7 - 6	5	1.779										Rab7 - 7	6	0.798
Rab7 - 7	5	2.546										Rab7 - 8	7	0.662
Rab7 - 8	6	1.959										Rab7 - 9	7	0.633
Rab7 - 9	6	2.019										Rab7 - 10	8	0.391
Rab7 - 10	7	2.638										Rab7 - 11	8	0.661
Rab7 - 11	7	2.161
Rab7 - 12	8	3.613										Rab11 - 1	1	0.352
												Rab11 - 2	1	0.262
Rab11 - 1	2	2.87										Rab11 - 3	2	0.365
Rab11 - 2	3	2.329										Rab11 - 4	2	0.657
Rab11 - 3	3	2.082										Rab11 - 5	3	0.498
Rab11 - 4	4	3.971										Rab11 - 6	3	0.609
Rab11 - 5	4	3.042										Rab11 - 7	4	0.355
Rab11 - 6	5	2.011										Rab11 - 8	4	0.4
Rab11 - 7	5	3.557										Rab11 - 9	5	0.362
Rab11 - 8	6	3.214										Rab11 - 10	5	0.625
Rab11 - 9	6	1.841										Rab11 - 11	6	0.658
Rab11 - 10	7	2.602										Rab11 - 12	6	0.375
Rab11 - 11	7	1.491
Rab11 - 12	8	4.086										LAMP1 - 1	1	0.593
												LAMP1 - 2	2	0.448
LAMP1 - 1	3	2.008										LAMP1 - 3	2	0.478
LAMP1 - 2	3	1.8										LAMP1 - 4	3	0.31
LAMP1 - 3	4	3.239										LAMP1 - 5	3	0.311
LAMP1 - 4	4	2.49										LAMP1 - 6	4	0.741
LAMP1 - 5	5	1.727										LAMP1 - 7	4	0.482
LAMP1 - 6	6	2.232										LAMP1 - 8	5	0.489
LAMP1 - 7	6	3.474										LAMP1 - 9	5	0.894
LAMP1 - 8	7	1.473										LAMP1 - 10	6	0.593
LAMP1 - 9	7	1.53										LAMP1 - 11	6	0.623
LAMP1 - 10	8	2.654										LAMP1 - 12	7	0.731
LAMP1 - 11	8	2.197
